# Encapsulated cell technology delivers ciliary neurotrophic factor to promote JAK/STAT-dependent photoreceptor survival in retinal degeneration

**DOI:** 10.64898/2026.07.27.740168

**Authors:** Yasuaki Iwama, Leia Laughlin, Sarah Harkins-Perry, Sarah Giles, Ava Maeyama, Kerstin Traxler, Mieke van Daelen, Roberto Bonelli, Kohji Nishida, Martin Friedlander, Marin L. Gantner, Kevin T. Eade

## Abstract

Sustained trophic factor delivery via Encapsulated Cell Technology (ECT) is a powerful new class of therapeutics with broad potential for targeted treatment. Intravitreal delivery of ciliary neurotrophic factor (CNTF) via the ECT, NT-501, is a first-in-class therapy that slows the progression of macular telangiectasia type 2 (MacTel). Despite its clinical efficacy, key questions remain regarding its mechanism of action, including whether other implant-derived factors contribute to therapeutic benefit and how optimal dosing should be determined. Resolving these issues is critical for optimizing NT-501 in MacTel and guiding the development of ECT-based therapies for other diseases. We evaluated the biological activity of implant-derived cytokines on retinal tissue, using long-term NT-501 intravitreal implants in rabbits alongside human retinal organoid (hRO) models treated with NT-501–conditioned medium (NT-501–CM). Then, using a MacTel-specific photoreceptor degeneration model in hROs, we showed NT-501–CM significantly reduced photoreceptor cell death, and this protective effect was abolished by either CNTF-neutralizing antibodies or JAK inhibitor. We also established a therapeutic dose-response relationship linking NT-501–derived CNTF levels to JAK/STAT3 activation and photoreceptor protection. These findings directly connect ECT-derived CNTF exposure with JAK/STAT3-mediated photoreceptor protection in human retinal tissue and suggest an optimal concentration range for efficacy.
