## Supplemental Table 2 for "Encapsulated cell technology delivers ciliary neurotrophic factor to promote JAK/STAT-dependent photoreceptor survival in retinal degeneration"

### Sheet: Sheet1
Internal Standard Compound	Analyte Class	Isotope Label	Supplier	Amount Added per Sample
L-Alanine	Amino acid	¹³C₃, ¹⁵N	Cambridge Isotope Laboratories Inc.	2.5 nmol
L-Glutamic acid	Amino acid	¹³C₅, ¹⁵N	Cambridge Isotope Laboratories Inc.	2.5 nmol
L-Glutamine	Amino acid	¹³C₅, ¹⁵N₂	Cambridge Isotope Laboratories Inc.	2.5 nmol
L-Methionine	Amino acid	¹³C₅, ¹⁵N	Cambridge Isotope Laboratories Inc.	2.5 nmol
L-Serine	Amino acid	¹³C₃, ¹⁵N	Cambridge Isotope Laboratories Inc.	2.5 nmol
L-Threonine	Amino acid	¹³C₄, ¹⁵N	Cambridge Isotope Laboratories Inc.	2.5 nmol
Amounts indicate the internal standard amount added per sample prior to extraction.
