## Supplemental Table 3 for "Encapsulated cell technology delivers ciliary neurotrophic factor to promote JAK/STAT-dependent photoreceptor survival in retinal degeneration"

### Sheet: IHC antibodies
Antibodies for Western Blotting
Target	Antibody name	Host	dilution	Company	Catalog Number
beta-Actin	beta-Actin (8H10D10) Monoclonal Antibody	Mouse	1:1000	Cell Signaling Technology	3700S
GAPDH	GAPDH Monoclonal antibody	Mouse	1:100000	Proteintech	60004-1-Ig
pAKT	Phospho-Akt (Ser473) Monoclonal Antibody	Rabbit	1:2000	Cell Signaling Technology	4060S
pERK1/2	Phospho-p44/42 MAPK (Erk1/2) (Thr202/Tyr204) Antibody	Rabbit	1:1000	Cell Signaling Technology	9101S
pSTAT3	Anti-STAT3 (phospho Y705) Antibody [EP2147Y]	Rabbit	1:20000	Abcam	ab76315
Antibodies for Immunohistochemistry
Target	Antibody name	Host	dilution	Company	Catalog Number
pSTAT3	Phospho-Stat3 (Tyr705) (D3A7) Monoclonal Antibody	Rabbit	1:100	Cell Signaling Technology	9145S
RCVRN	Anti-Recoverin Antibody	Rabbit	1:500	Millipore Sigma	AB5585
SOX2	Sox2 Antibody (E-4)	Mouse	1:100	Santa Cruz Biotechnology	sc-365823
